# The gut microbiome facilitates ecological adaptation in an invasive vertebrate

**DOI:** 10.1101/2020.12.10.418954

**Authors:** Carla Wagener, Nitya Prakash Mohanty, John Measey

**Author notes:** **Corresponding author:** Carla Wagener. **Ethics:** Collections in Cape Town occurred as part of an ongoing eradication programme (Davies et al., 2020a; Davies et al., 2020b). This work was conducted with authorisation from Ezemvelo KwaZulu-Natal Wildlife (Ordinary Permit: 4353/2018) and with clearance from the Stellenbosch University Research Ethics Committee (Protocol Number ACU-2019-9533). **Additional Information:** Supplementary Information is available online. Requests for additional materials should be addressed to CW. **Authors’ contributions:** CW and JM conceived and designed the project. CW, NPM and JM collected the data. CW led and performed the statistical analysis. CW led the writing of the manuscript, and all authors contributed to, and approved, the final manuscript.

## Abstract

Gut microbial communities regulate host physiology and health of humans and laboratory animals. The functional significance of these collective bacterial genomes (i.e. the microbiome) to the adaptive potential of wildlife hosts is still unknown. Studies demonstrating convincing examples of microbial flexibility to environmental change so far lack the experimental approaches to demonstrate the effect on host physiology. Invasive species provide natural experiments to tease apart these host-microbe relationships. However, no studies have investigated how microbial symbionts might mediate responses of invasive hosts’ physiology to environmental change. In this study, we examine whether invasive gut microbiomes have significantly diverged in their ability to respond to novel environmental change (i.e. a dietary challenge) compared to native gut microbiomes by performing reciprocal faecal microbial transplant (FMT) experiments in native and invasive guttural toad (*Sclerophrys gutturalis*) populations. Subsequently, we determine how the microbiome regulates host physiological changes in response to a dietary challenge. We show that invasive gut microbiomes exhibit higher microbial compositional and predicted functional flexibility to novel dietary change, compared to native gut microbiomes. This increased microbial flexibility is coupled with significant flexibility in energy harvesting. Furthermore, our results indicate that overall invasive gut microbiomes significantly upregulate energy harvesting and physiological performance of hosts, compared to native microbiomes. Our study is the first identifying gut microbiota as the sole factor contributing to the adaptive physiology of a vertebrate using a unique study design. These findings provide novel insights into the key role of gut microbial symbionts in increasing the invasive potential of its vertebrate host.
