## Supplementary material for "The gut microbiome facilitates ecological adaptation in an invasive vertebrate": Table S8

### Sheet: TableS8A
Supplementary Table S8A. Differential abundance of bacterial predicted functional pathways in response to dietary change across guttural toads (Sclerophrys gutturalis) exposed to either of three faecal microbial transplant treatments (invasive faecal material, native faecal material or glycerol control) in Cape Town.
Predicted functional pathway	baseMean	log2FoldChange	lfcSE	stat	pvalue	padj
KETOGLUCONMET-PWY	34.9374	-7.76778	1.97444	402.873	7.12844e-85	2.77296e-82
P101-PWY	403.858	1.60091	7.2379	106.197	2.60458e-21	5.0659e-19
PWY-5183	16.1757	-4.0823	1.7105	69.318	1.42082e-13	1.84233e-11
CRNFORCAT-PWY	42.8575	-1.90652	1.95268	54.4156	1.72157e-10	1.67422e-08
DHGLUCONATE-PYR-CAT-PWY	31.9861	-2.09323	1.90545	49.9537	1.41633e-09	1.1019e-07
PWY0-1277	10.8456	2.04647	1.69159	42.5645	4.52756e-08	2.93537e-06
PWY-5430	18.0498	-3.67453	1.86931	42.1518	5.48807e-08	2.99189e-06
PWY-7527	27.0977	-0.849149	4.36297	41.9064	6.15298e-08	2.99189e-06
LACTOSECAT-PWY	9.23237	-1.39563	1.77962	40.9814	9.46415e-08	4.09062e-06
HCAMHPDEG-PWY	5.78092	1.18413	1.54508	39.6392	1.76566e-07	6.244e-06
PWY-6690	5.78092	1.18413	1.54508	39.6392	1.76566e-07	6.244e-06
PWY-4361	20.5951	-0.712599	3.92042	39.237	2.1277e-07	6.89729e-06
PWY-5654	56.4799	-9.07935	2.03342	37.4028	4.97295e-07	1.48806e-05
PWY-5647	53.4588	-9.10947	2.02403	37.0513	5.84924e-07	1.62525e-05
PWY-6505	62.67	-9.6099	2.07065	35.2738	1.32674e-06	3.40644e-05
PWY-7198	67.8138	1.29158	2.03605	35.1551	1.40111e-06	3.40644e-05
P381-PWY	47.0645	4.17139	1.99176	33.3823	3.15967e-06	7.23006e-05
PWY-7210	95.5386	3.20126	2.10616	31.2963	8.18609e-06	0.00017691
PWY-6944	29.501	-1.50039	2.00754	31.1657	8.68716e-06	0.000177858
SUCSYN-PWY	43.7711	9.31324	2.01308	30.5431	1.1528e-05	0.000224219
PWY-5178	15.6874	-3.50352	1.93722	29.5355	1.82019e-05	0.000337169
PWY-7456	3177.98	-0.505987	0.51581	29.3471	1.98206e-05	0.000350465
METH-ACETATE-PWY	107.416	-2.98539	1.78453	28.0633	3.53762e-05	0.000553461
PENTOSE-P-PWY	8083.96	-0.278707	0.198042	28.2251	3.28904e-05	0.000553461
PWY-7373	3.81344	0.578202	1.47282	28.0512	3.55695e-05	0.000553461
PWY-7347	15.0588	7.47987	1.7835	26.0323	8.79589e-05	0.001316
RHAMCAT-PWY	2810.48	-0.325463	0.441822	25.5997	0.000106688	0.00153709
P341-PWY	39.3913	2.96676	2.132	24.531	0.0001716	0.00238402
METHGLYUT-PWY	88.9047	3.53772	2.06032	24.4366	0.000178938	0.00240023
PWY-5028	118.505	-2.26872	2.02307	22.676	0.000389267	0.0050475
PWY-6901	7455.19	-0.119244	0.183847	22.2152	0.000476491	0.00597919
PWY-6572	910.783	0.80925	1.11768	22.0989	0.000501402	0.00609517
P221-PWY	753.6	1.83111	1.72494	21.7772	0.0005772	0.00680396
LIPASYN-PWY	4.97371	-2.35597	1.7368	21.5174	0.000646551	0.00727831
PWY-5088	49.4861	5.86258	1.8953	21.4236	0.000673571	0.00727831
PWY-7391	2.03041	2.57101	1.34826	21.4246	0.000673275	0.00727831
PWY-5655	5.35914	-3.75804	1.53581	20.8183	0.000876665	0.00921683
PWY-6507	4752.31	-0.451219	0.377163	20.6926	0.000925855	0.00947784
PWY-6876	1.6316	2.33589	1.26717	19.6547	0.00145056	0.0144684
PWY-3661	6.3906	-2.4475	1.58562	19.4106	0.00161134	0.0156703
P241-PWY	5.32029	1.98725	1.68793	19.3022	0.00168823	0.0160176
LEU-DEG2-PWY	1420.24	0.411222	1.17591	18.7843	0.00210831	0.0195269
LPSSYN-PWY	3.00129	1.66874	1.43763	18.4554	0.00242661	0.0219524
PWY-6470	104.03	-0.373553	7.22074	18.3893	0.00249609	0.0220677
GALLATE-DEGRADATION-I-PWY	22.4474	-7.42662	1.97134	18.2271	0.00267488	0.0231229
METHYLGALLATE-DEGRADATION-PWY	27.7916	-7.74629	2.0287	18.0845	0.00284229	0.0240359
PWY-7376	151.402	0.608227	2.1478	17.8266	0.0031718	0.0262517
P261-PWY	2.73832	1.41054	1.43222	17.6876	0.0033645	0.0272665
PWY-5920	1938.41	-0.983939	0.644579	17.144	0.00423459	0.0336174
PWY-922	33.3104	4.93615	1.80016	16.8149	0.00486462	0.0378468
PWY-5910	46.7843	5.14435	1.86532	16.3894	0.00581606	0.0443617
PWY-5415	146.442	-6.96378	2.23813	16.2911	0.00606018	0.0453348
CODH-PWY	41.5261	4.29965	1.84645	16.0301	0.0067586	0.0496055
PWY-5304	993.572	0.523049	0.78208	15.7164	0.00770224	0.0554846
PWY-6629	15.8124	4.82576	2.00787	15.4378	0.00864656	0.0611547
PWY-6165	2.14052	-2.45981	1.34038	15.068	0.0100756	0.0699896
METHANOGENESIS-PWY	4.30299	1.84357	1.60737	14.9782	0.0104557	0.0713555
PWY-5747	668.799	-0.7143	1.53539	14.7892	0.0113022	0.0745179
PWY-7242	6334.69	-0.382293	0.301139	14.8172	0.0111726	0.0745179
PWY-5180	197.152	-6.49428	2.28429	14.6127	0.012152	0.0774938
PWY-5182	197.152	-6.49428	2.28429	14.6127	0.012152	0.0774938
PWY0-781	5827.59	-0.264499	0.240636	14.4667	0.0129017	0.0809476
PWY-2941	2230.03	-0.377096	0.68385	14.1202	0.0148634	0.0917758
PWY-5532	92.858	1.88578	1.79565	14.0224	0.0154679	0.0940156
P4-PWY	6509.27	-0.194374	0.225828	13.8964	0.0162811	0.097436
DAPLYSINESYN-PWY	8582.25	-0.0648885	0.155225	13.1529	0.0219869	0.129589
PWY-7211	8114.96	-0.211154	0.269833	12.3951	0.0297576	0.172772
DENITRIFICATION-PWY	88.6545	0.0571263	1.85138	12.3565	0.0302168	0.172858
AEROBACTINSYN-PWY	32.31	-0.751081	2.02694	12.1887	0.0322914	0.182049
GALACTUROCAT-PWY	4702.49	-0.305386	0.348315	11.9316	0.0357376	0.198599
P162-PWY	1092.88	-0.898534	1.13445	11.713	0.0389395	0.213345
PWY0-42	600.808	-0.952226	1.72826	11.523	0.0419412	0.226599
PWY-7094	1438.59	-1.79771	1.184	11.3477	0.0449051	0.239289
UDPNAGSYN-PWY	7971.16	0.103301	0.292796	11.2469	0.0466994	0.245488
PWY-7374	1190.76	0.428437	0.692686	11.1981	0.0475905	0.246836
GLYCOLYSIS-E-D	6791.54	0.0778761	0.350887	11.1348	0.0487719	0.249635
PWY-5198	6.66616	1.84357	1.65198	10.8345	0.0547625	0.266282
PWY-6630	6490.11	-0.238143	0.323544	10.876	0.0538944	0.266282
PWY-6737	10820.6	-0.175786	0.1647	10.8655	0.0541135	0.266282
PWY-7090	283.603	-0.834001	1.10262	10.889	0.0536251	0.266282
PWY-6628	6609.37	-0.239075	0.327449	10.7394	0.0567992	0.272776
PWY-7237	751.105	-2.7019	0.89538	10.5047	0.0621343	0.294759
PWY-6891	3288.63	-0.135993	0.397979	10.3812	0.0651272	0.305235
PWY-7007	1.67036	2.22728	1.25438	10.3008	0.0671461	0.31095
PWY-5177	1697.1	-0.829297	0.804244	10.2408	0.0686916	0.314365
OANTIGEN-PWY	8665.27	0.155511	0.260824	10.1698	0.070565	0.315515
VALDEG-PWY	1.69906	0.622871	1.29197	10.1821	0.0702357	0.315515
PWY-5677	1810.38	0.670529	0.736905	9.96454	0.0762461	0.337043
PWY0-1241	3481.74	1.02445	0.697127	9.82904	0.0802268	0.350654
PWY-1541	2.01349	-0.701245	1.29871	9.51446	0.0902215	0.386179
PWY-7328	3332.87	-0.106678	0.375227	9.51093	0.09034	0.386179
PWY-4984	1852.51	0.061693	0.781061	9.29352	0.0979139	0.414005
GLUCOSE1PMETAB-PWY	1648.89	-1.41479	0.728407	9.08856	0.105584	0.428349
PWY-6641	3.44299	-1.3528	1.52041	9.057	0.106812	0.428349
PWY-6703	8159.21	0.228765	0.278234	9.06294	0.10658	0.428349
PWY-7446	18.5531	3.22158	1.9114	9.14002	0.103608	0.428349
PWY0-845	5296.82	-0.210758	0.237453	9.12968	0.104002	0.428349
PWY-5741	161.439	0.697967	1.62666	9.02657	0.108009	0.42873
COLANSYN-PWY	7882.66	0.096233	0.184759	8.65198	0.123777	0.477266
FAO-PWY	3396.03	-0.788321	0.681067	8.69673	0.121789	0.477266
PWY0-1415	1906.62	-0.890024	0.574523	8.64884	0.123917	0.477266
PWY-7392	5415.67	-0.0991748	0.338826	8.56811	0.127581	0.481836
PYRIDNUCSAL-PWY	7975.49	-0.0467981	0.197013	8.59373	0.126408	0.481836
PYRIDOXSYN-PWY	5661	-0.324886	0.332599	8.47003	0.132164	0.494343
PWY-5005	154.575	-1.33033	1.66263	8.38518	0.136246	0.499998
TRPSYN-PWY	9707.52	0.302011	0.246824	8.39943	0.135553	0.499998
ARGSYNBSUB-PWY	9742.36	0.261398	0.265218	8.32843	0.13904	0.505481
PWY-7199	8118.64	-0.233189	0.217698	8.20512	0.145287	0.518502
PWY-7371	1308.15	0.303943	0.650179	8.22778	0.144121	0.518502
AST-PWY	760.452	-1.86039	1.12633	8.12286	0.149593	0.529016
PWY0-1061	3860.32	-0.607434	0.690636	8.01343	0.155497	0.544939
PWY-6263	2706.53	0.276459	0.515338	7.77469	0.169098	0.587313
PRPP-PWY	7304.61	-0.416274	0.255135	7.51742	0.184914	0.633711
PWY-6590	3704.2	-0.274724	0.380887	7.50491	0.185715	0.633711
CENTFERM-PWY	3116.22	-0.277162	0.404718	7.47553	0.187608	0.633835
GLYOXYLATE-BYPASS	1832.59	-1.07251	0.880799	7.45393	0.18901	0.633835
PWY-5531	65.7186	2.68504	1.97393	7.36023	0.195198	0.643493
PWY-7159	65.7186	2.68504	1.97393	7.36023	0.195198	0.643493
GLUTORN-PWY	9473.12	0.232947	0.258183	7.24175	0.203273	0.653738
GLYCOCAT-PWY	11022.3	-0.0838856	0.151334	7.25862	0.202106	0.653738
SALVADEHYPOX-PWY	2854.3	0.179657	0.769254	7.24067	0.203348	0.653738
PWY0-1296	5578.04	-0.623478	0.259178	7.21143	0.205385	0.654876
ARGORNPROST-PWY	794.755	-1.51982	0.731044	7.03147	0.21831	0.686871
PWY-5505	4258.3	-0.0266428	0.415351	6.99897	0.220717	0.686871
PWY0-1479	2882.85	-0.233308	0.585198	7.00949	0.219935	0.686871
PWY-5384	2082.56	-0.801334	0.680507	6.86678	0.230738	0.695373
PWY-5651	72.9888	-2.66922	2.21589	6.8455	0.232387	0.695373
PWY-6895	7075.63	0.136018	0.192045	6.93444	0.225562	0.695373
PWY-7323	9224.4	0.206578	0.275162	6.90751	0.22761	0.695373
PWY0-1297	4972.85	-0.699446	0.269565	6.88008	0.229712	0.695373
PWY-6151	5505.33	-0.244746	0.27323	6.78499	0.237128	0.698809
PWY-6700	9706.03	0.201611	0.233117	6.79033	0.236706	0.698809
ARGSYN-PWY	9723.95	0.23599	0.226516	6.54642	0.256617	0.750556
PWY-6147	9568.21	0.0146004	0.176546	6.44464	0.265324	0.750833
PWY-7400	9716.77	0.237963	0.225161	6.47673	0.262553	0.750833
PWY0-1261	8159.91	-0.288501	0.315815	6.46003	0.263992	0.750833
PWY0-1298	5206.55	-0.666946	0.286302	6.4537	0.264539	0.750833
PWY0-41	13.2951	-5.02203	3.05056	6.43269	0.266362	0.750833
NADSYN-PWY	113.713	-2.63119	2.30062	6.3945	0.269702	0.754778
PWY-6269	7484.46	-0.134262	0.263205	6.36732	0.272099	0.756047
PWY-7184	8682.86	0.0233176	0.184564	6.33004	0.275416	0.759835
PWY-5345	5124.58	-0.365567	0.400836	6.28615	0.279362	0.76086
PWY-5509	7455.7	-0.13875	0.263825	6.28243	0.279699	0.76086
P161-PWY	5157.78	-0.747203	0.324597	6.20317	0.286949	0.775161
P125-PWY	124.339	-3.79173	1.99323	6.12252	0.294479	0.790017
REDCITCYC	4792.32	-0.355569	0.566268	6.0543	0.300971	0.801903
GALACT-GLUCUROCAT-PWY	2868.25	-0.251336	0.495249	5.99848	0.306367	0.805248
PWY-6728	338.65	0.119344	1.67092	5.99932	0.306286	0.805248
PWY-6174	8.79888	1.96197	1.74901	5.97206	0.308947	0.806579
P562-PWY	177.199	-2.92818	1.87699	5.92719	0.313368	0.807287
PWY-7377	2194.87	-0.487983	0.606416	5.93347	0.312746	0.807287
PWY0-166	9092.16	0.0122922	0.158996	5.90366	0.315706	0.807958
GOLPDLCAT-PWY	97.4651	-3.20633	2.06874	5.85814	0.320268	0.814277
PWY-7332	1648.56	-0.170952	1.03721	5.83075	0.323037	0.815984
TYRFUMCAT-PWY	661.372	0.0904652	1.18367	5.80237	0.325926	0.817969
PWY-7234	3905.91	-0.48761	0.501716	5.74525	0.331801	0.827376
HISDEG-PWY	6212.83	-0.248294	0.262933	5.7061	0.335875	0.832199
COBALSYN-PWY	7716.43	-0.0971474	0.26035	5.58006	0.349247	0.856363
PPGPPMET-PWY	2420.27	-0.900295	0.953425	5.57279	0.35003	0.856363
HSERMETANA-PWY	5524.71	-0.284106	0.38838	5.49918	0.358036	0.870474
PWY-7187	8750.12	-0.011474	0.132162	5.45822	0.362549	0.875972
ARO-PWY	12106	0.0594808	0.169471	5.07921	0.40629	0.904215
COMPLETE-ARO-PWY	12669.3	0.0654332	0.169866	5.06421	0.408095	0.904215
DTDPRHAMSYN-PWY	11831.4	0.231769	0.196466	5.00832	0.414866	0.904215
FASYN-INITIAL-PWY	4649.18	-0.642341	0.575608	4.94147	0.423065	0.904215
FERMENTATION-PWY	7327.65	-0.29748	0.211833	5.04517	0.410392	0.904215
HEME-BIOSYNTHESIS-II	2909.75	-0.581403	0.478889	5.16757	0.395775	0.904215
P124-PWY	1447.79	-0.395213	1.15405	5.32836	0.377134	0.904215
PWY-1622	1.26439	-1.5975	1.16791	4.91369	0.426505	0.904215
PWY-5855	2444.54	-0.286022	0.770259	5.14328	0.398645	0.904215
PWY-5856	2444.54	-0.286022	0.770259	5.14328	0.398645	0.904215
PWY-5857	2444.54	-0.286022	0.770259	5.14328	0.398645	0.904215
PWY-5918	4431.31	-0.402196	0.370239	5.19151	0.392958	0.904215
PWY-6148	7.00868	2.63295	1.70693	5.25164	0.385948	0.904215
PWY-6282	5345.9	-0.623998	0.556631	4.93396	0.423993	0.904215
PWY-6654	8.70132	1.86833	1.74213	4.91803	0.425965	0.904215
PWY-6708	2444.54	-0.286022	0.770259	5.14328	0.398645	0.904215
PWY-7539	9866.24	-0.00412411	0.184953	5.09348	0.404578	0.904215
PWY-7664	5809.06	-0.592886	0.531075	4.97237	0.419262	0.904215
PWY0-862	5260.25	-0.622481	0.55447	4.97288	0.419199	0.904215
SULFATE-CYS-PWY	5991.65	-0.108418	0.316601	5.0735	0.406976	0.904215
TCA	10666.2	0.180557	0.277037	5.31145	0.379064	0.904215
TCA-GLYOX-BYPASS	2609.07	-0.960002	0.923397	4.90406	0.427701	0.904215
UBISYN-PWY	2397.37	-0.307011	0.77686	4.94406	0.422745	0.904215
P23-PWY	5269.8	-0.444491	0.489855	4.7692	0.444691	0.915665
P42-PWY	14088.1	0.215784	0.260131	4.77445	0.444022	0.915665
PANTO-PWY	10659.8	0.119275	0.21611	4.76768	0.444886	0.915665
PWY-6478	476.316	1.78348	1.36069	4.82633	0.437441	0.915665
SER-GLYSYN-PWY	12467.6	0.157464	0.178629	4.81841	0.438442	0.915665
PWY-6969	11896.8	0.126362	0.247942	4.7418	0.448196	0.917622
P122-PWY	1194.07	-0.395616	1.15037	4.69065	0.454786	0.922556
PWY-6906	48.4944	-1.46765	2.28487	4.65164	0.459854	0.922556
PWY-7197	8687.52	0.130029	0.27185	4.6598	0.458791	0.922556
PWY-7286	6.15912	1.63714	1.61446	4.64981	0.460092	0.922556
PWY-5989	5438.03	-0.631915	0.590087	4.52851	0.476078	0.930625
PWY-621	5004.02	-0.437261	0.447615	4.53323	0.47545	0.930625
PWY-6353	3615.48	-0.0771728	0.617546	4.55581	0.472452	0.930625
PWYG-321	5908.43	-0.585301	0.547248	4.55886	0.472047	0.930625
SO4ASSIM-PWY	3859.01	-0.29174	0.447289	4.55788	0.472177	0.930625
FUC-RHAMCAT-PWY	1343.85	-0.355534	0.702343	4.4676	0.48423	0.932502
P108-PWY	10243.6	0.212581	0.311655	4.48036	0.482515	0.932502
PWY-7003	2457.58	-0.692376	0.955616	4.47421	0.483342	0.932502
GLYCOL-GLYOXDEG-PWY	853.489	-0.950729	0.817114	4.43568	0.488535	0.935031
PWY-6349	5.70924	1.57643	1.57823	4.40456	0.492754	0.935031
PYRIDNUCSYN-PWY	10817.2	0.180888	0.208065	4.40593	0.492567	0.935031
PWY-7111	13255.1	0.133556	0.177933	4.3865	0.495212	0.935133
PWY490-3	974.661	-0.817912	1.01052	4.33413	0.502378	0.944083
PWY-6897	10560.1	0.188316	0.225095	4.29407	0.507899	0.949869
PWY-6471	1755.97	-2.3042	1.30752	4.27086	0.511114	0.951307
PWY-6350	5.77499	1.60163	1.5862	4.22265	0.517825	0.959209
HISTSYN-PWY	10816.3	0.155237	0.173566	4.07986	0.537977	0.959967
MET-SAM-PWY	5385.62	-0.410126	0.422914	4.15662	0.527094	0.959967
PWY-5347	6361.11	-0.344804	0.35585	4.08473	0.537283	0.959967
PWY-6467	8503.04	0.23386	0.289453	4.09686	0.535556	0.959967
PWY-7228	10750.4	0.0651709	0.214849	4.11724	0.532663	0.959967
PWY4FS-7	11321.9	0.03406	0.206498	4.12719	0.531253	0.959967
PWY4FS-8	11321.9	0.03406	0.206498	4.12719	0.531253	0.959967
THISYN-PWY	10329.8	0.171598	0.203708	4.0912	0.536362	0.959967
PANTOSYN-PWY	10901.7	0.0887825	0.207683	4.06106	0.540659	0.960348
BRANCHED-CHAIN-AA-SYN-PWY	13364.1	0.226991	0.222699	3.99901	0.549559	0.967323
PWY-5837	1334.23	-0.751241	0.70758	4.01429	0.54736	0.967323
PWY-5154	7994.21	0.118919	0.156855	3.97306	0.553302	0.968155
PWY-6608	4121.93	-0.0580883	0.495037	3.95907	0.555323	0.968155
PWY-6892	8546.19	0.140336	0.201397	3.934	0.558957	0.968155
TEICHOICACID-PWY	881.753	-0.503521	1.26641	3.92691	0.559987	0.968155
PWY-5861	2269.67	-0.510835	0.572918	3.82544	0.574812	0.976427
PWY-5863	1482.69	-0.712259	0.689252	3.85479	0.570507	0.976427
PWY-6121	13404.1	0.127384	0.179035	3.84121	0.572497	0.976427
PWY-6612	10228.1	-0.00312252	0.144707	3.83335	0.57365	0.976427
P163-PWY	3049.65	0.203197	0.631729	3.80263	0.578167	0.977857
ASPASN-PWY	9411.67	0.0603705	0.185226	3.49871	0.623583	0.992045
GLYCOLYSIS-TCA-GLYOX-BYPASS	3777	-0.666102	0.916922	3.41909	0.635665	0.992045
HEMESYN2-PWY	5471.95	-0.189125	0.591666	3.45992	0.629461	0.992045
HOMOSER-METSYN-PWY	3877.2	-0.547751	0.483358	3.59017	0.60979	0.992045
PWY-3781	9529.95	-0.531542	0.79797	3.387	0.64055	0.992045
PWY-5103	12524.7	0.195678	0.21427	3.37316	0.642661	0.992045
PWY-5104	13752.1	0.234493	0.230277	3.41012	0.63703	0.992045
PWY-5507	280.051	0.906945	2.057	3.42612	0.634596	0.992045
PWY-5838	2938.23	-0.377225	0.505019	3.53078	0.618736	0.992045
PWY-5840	2891.55	-0.391647	0.502489	3.40156	0.638333	0.992045
PWY-5897	2733.99	-0.416488	0.529231	3.57608	0.611909	0.992045
PWY-5898	2733.99	-0.416488	0.529231	3.57608	0.611909	0.992045
PWY-5899	2733.99	-0.416488	0.529231	3.57608	0.611909	0.992045
PWY-6122	13223.1	0.149418	0.189195	3.64255	0.601936	0.992045
PWY-6125	10844.9	0.0319777	0.199552	3.52478	0.619642	0.992045
PWY-6277	13223.1	0.149418	0.189195	3.64255	0.601936	0.992045
PWY-6519	5973.45	-0.466371	0.452352	3.42618	0.634585	0.992045
PWY-7220	13115.5	-0.161658	0.173774	3.67661	0.596849	0.992045
PWY-7222	13115.5	-0.161658	0.173774	3.67661	0.596849	0.992045
PWY-7663	16236.5	0.0457014	0.15672	3.45574	0.630095	0.992045
PWY-841	11906.4	0.0819657	0.195907	3.5581	0.614616	0.992045
THRESYN-PWY	12459.6	0.0319445	0.176506	3.56547	0.613504	0.992045
PWY-6163	12433.9	0.0826578	0.166841	3.33132	0.64905	0.997946
1CMET2-PWY	11000	0.0563626	0.122333	0.724654	0.981588	1
3-HYDROXYPHENYLACETATE-DEGRADATION-PWY	602.415	-1.24862	1.2828	1.5983	0.901455	1
ALL-CHORISMATE-PWY	2087.4	-0.23968	0.855164	0.47147	0.993131	1
ANAEROFRUCAT-PWY	9760	0.0701504	0.155794	0.585388	0.988662	1
ANAGLYCOLYSIS-PWY	14373.3	0.102984	0.161743	2.15946	0.82667	1
ARG+POLYAMINE-SYN	3198.54	0.113611	0.31723	3.16368	0.674769	1
ARGDEG-PWY	855.569	-0.962536	1.20301	1.1086	0.953339	1
BIOTIN-BIOSYNTHESIS-PWY	6332.36	-0.380264	0.406421	3.27404	0.657818	1
CALVIN-PWY	13891.8	0.0341667	0.172437	1.79542	0.876666	1
CATECHOL-ORTHO-CLEAVAGE-PWY	522.895	-0.823533	1.42662	1.78753	0.877693	1
COA-PWY	12225.7	0.0866265	0.190224	1.5744	0.904328	1
DENOVOPURINE2-PWY	11577.4	0.0476039	0.156445	2.05132	0.841999	1
ECASYN-PWY	799.11	-0.911973	1.19444	1.69932	0.888986	1
ENTBACSYN-PWY	1460.17	-0.368217	0.987156	0.337388	0.99688	1
FASYN-ELONG-PWY	12165.4	0.0923285	0.16388	1.08322	0.955578	1
FOLSYN-PWY	11018.4	0.0165755	0.136811	2.78921	0.732443	1
FUCCAT-PWY	969.043	-0.362194	0.793785	2.02557	0.845596	1
GALACTARDEG-PWY	602.902	-0.984631	1.20188	1.19543	0.945315	1
GALLATE-DEGRADATION-II-PWY	19.8082	-1.34734	3.91911	-45.8432	1	1
GLCMANNANAUT-PWY	3437.94	-0.320239	0.449001	2.01683	0.846811	1
GLUCARDEG-PWY	707.164	-0.8767	1.15266	1.05341	0.958144	1
GLUCARGALACTSUPER-PWY	602.902	-0.984631	1.20188	1.19543	0.945315	1
GLUCONEO-PWY	11988.6	0.0320456	0.127487	2.56792	0.766233	1
GLUCUROCAT-PWY	2836.79	-0.14996	0.553093	2.72241	0.742689	1
GLYCOGENSYNTH-PWY	10093.1	-0.138163	0.197935	1.76913	0.880078	1
GLYCOLYSIS	12951.4	0.0797852	0.176188	1.90102	0.862664	1
HEXITOLDEGSUPER-PWY	1129.57	0.044583	1.00848	0.818748	0.975822	1
ILEUSYN-PWY	13469.7	0.198046	0.211177	2.9417	0.708974	1
KDO-NAGLIPASYN-PWY	2352.73	-0.0894965	0.964094	0.568206	0.989413	1
NAD-BIOSYNTHESIS-II	1045.92	-0.535591	0.968777	2.3536	0.798364	1
NAGLIPASYN-PWY	9156.19	0.204245	0.268542	2.85594	0.722184	1
NONMEVIPP-PWY	12545.9	0.0711634	0.185892	1.36527	0.928075	1
NONOXIPENT-PWY	16990	-0.00415515	0.173961	1.6967	0.889316	1
ORNARGDEG-PWY	855.569	-0.962536	1.20301	1.1086	0.953339	1
ORNDEG-PWY	748.902	-0.80724	1.31053	0.961622	0.965601	1
P105-PWY	4909.37	-0.606139	0.887139	2.08955	0.83662	1
P164-PWY	2308.29	0.727633	1.46425	2.7942	0.731678	1
P184-PWY	1.04528	-0.231526	1.19217	0.189669	0.999221	1
P281-PWY	462.445	-0.901435	1.43307	1.41367	0.922812	1
P441-PWY	5536.88	-0.303055	0.315238	2.96514	0.705361	1
P461-PWY	1907.43	-0.600688	0.678125	1.82482	0.872814	1
PEPTIDOGLYCANSYN-PWY	12668.2	0.0864387	0.184424	1.39876	0.924449	1
PHOSLIPSYN-PWY	12651.4	0.0421581	0.187634	2.44906	0.784146	1
POLYAMINSYN3-PWY	1074.43	-0.628322	0.947815	1.32679	0.932151	1
POLYAMSYN-PWY	1971.03	0.0792569	0.399312	2.44917	0.78413	1
POLYISOPRENSYN-PWY	10770.1	0.0688296	0.212731	2.69904	0.746265	1
PROTOCATECHUATE-ORTHO-CLEAVAGE-PWY	846.042	-0.96788	1.37344	1.82442	0.872867	1
PWY-1269	9061.47	0.176807	0.270763	2.36673	0.796419	1
PWY-181	707.215	-1.95627	7.18291	-103.345	1	1
PWY-1861	1428.7	-1.51541	1.3449	3.11071	0.682922	1
PWY-2942	13412.1	0.0784104	0.162218	1.95143	0.855824	1
PWY-3001	12707.7	0.101981	0.189958	3.13559	0.67909	1
PWY-3801	1.04528	-0.231526	1.19217	0.189669	0.999221	1
PWY-5022	1854.58	-0.504802	0.474743	2.52004	0.773474	1
PWY-5097	12935.5	0.0915859	0.171494	1.87192	0.866568	1
PWY-5100	12144.9	0.0142487	0.157063	0.43528	0.994302	1
PWY-5101	14541.4	0.196182	0.208604	3.17212	0.67347	1
PWY-5121	12180.1	0.119314	0.195596	1.65102	0.895011	1
PWY-5181	644.183	-0.916731	1.40864	1.43687	0.920238	1
PWY-5188	7654.98	-0.0614185	0.332146	2.42642	0.787533	1
PWY-5189	7202.83	-0.0720743	0.348188	2.34737	0.799285	1
PWY-5265	52.5228	-1.19078	6.12498	-59.2673	1	1
PWY-5392	1.04528	-0.231526	1.19217	0.189669	0.999221	1
PWY-5417	576.03	-0.886014	1.42152	1.70606	0.888135	1
PWY-5419	126.956	-4.67606	5.32241	-53.1873	1	1
PWY-5420	131.618	-4.7368	5.50692	-54.536	1	1
PWY-5431	576.03	-0.886014	1.42152	1.70606	0.888135	1
PWY-5484	11607.4	0.0727245	0.191303	2.1689	0.825315	1
PWY-5659	12101.4	0.132777	0.224073	2.86251	0.721173	1
PWY-5667	13469.1	0.0448782	0.186024	2.98606	0.702135	1
PWY-5676	2566.39	-0.444475	0.784561	1.64927	0.895228	1
PWY-5686	14062.6	0.0951853	0.177175	1.34502	0.930232	1
PWY-5695	12589.6	-0.00307598	0.172343	3.05444	0.691593	1
PWY-5705	129.296	-0.194276	1.73416	1.48963	0.914264	1
PWY-5845	2139.55	-0.246137	0.836257	0.567334	0.98945	1
PWY-5850	2139.55	-0.246137	0.836257	0.567334	0.98945	1
PWY-5860	1611.24	-0.372087	0.884029	0.831418	0.974986	1
PWY-5862	1611.24	-0.372087	0.884029	0.831418	0.974986	1
PWY-5896	2139.55	-0.246137	0.836257	0.567334	0.98945	1
PWY-5913	9706.9	0.181003	0.230339	2.75515	0.737671	1
PWY-5941	1.04528	-0.231526	1.19217	0.189669	0.999221	1
PWY-5971	3967.18	1.58862	7.17812	-116.852	1	1
PWY-5973	15501.3	0.0347919	0.159407	2.82803	0.726478	1
PWY-6071	667.756	-1.02726	1.32558	1.12625	0.951754	1
PWY-6123	12641.7	0.0900939	0.177553	2.02919	0.845092	1
PWY-6126	13818.3	-0.00687136	0.169408	1.66709	0.89302	1
PWY-6141	1.04528	-0.231526	1.19217	0.189669	0.999221	1
PWY-6167	1.04528	-0.231526	1.19217	0.189669	0.999221	1
PWY-6182	544.783	-0.98063	1.41381	1.46101	0.917525	1
PWY-6185	552.915	-0.958755	1.41172	1.40621	0.923633	1
PWY-6210	1.04528	-0.231526	1.19217	0.189669	0.999221	1
PWY-622	1.04528	-0.231526	1.19217	0.189669	0.999221	1
PWY-6317	7872.96	-0.127398	0.265868	1.00884	0.961849	1
PWY-6338	1.04528	-0.231526	1.19217	0.189669	0.999221	1
PWY-6339	1.04528	-0.231526	1.19217	0.189669	0.999221	1
PWY-6383	1.04528	-0.231526	1.19217	0.189669	0.999221	1
PWY-6385	12591.3	0.0905088	0.185347	1.3854	0.925903	1
PWY-6386	12694	0.0940242	0.185802	1.45603	0.918087	1
PWY-6387	12782.1	0.0833207	0.183564	1.37954	0.926538	1
PWY-6396	135.429	-2.38335	2.00094	2.9035	0.714861	1
PWY-6545	4007.9	0.201208	0.390038	2.23668	0.815521	1
PWY-6562	853.261	-0.797658	1.22121	1.16834	0.947879	1
PWY-6588	5334.67	0.0668621	0.466512	2.10657	0.834211	1
PWY-6609	11879.1	-0.0326827	0.208801	0.504303	0.991965	1
PWY-6713	1.04528	-0.231526	1.19217	0.189669	0.999221	1
PWY-6749	1186.56	-0.194714	0.747786	2.23776	0.815364	1
PWY-6992	1.04528	-0.231526	1.19217	0.189669	0.999221	1
PWY-7013	70.524	0.892518	4.83568	-51.7959	1	1
PWY-7097	1.04528	-0.231526	1.19217	0.189669	0.999221	1
PWY-7098	1.04528	-0.231526	1.19217	0.189669	0.999221	1
PWY-7196	10899.8	0.0335178	0.167898	1.52172	0.910549	1
PWY-7200	7696.87	-0.0908368	0.159095	0.53425	0.990815	1
PWY-7208	14471	0.127808	0.18666	2.80506	0.73001	1
PWY-7219	14712.5	0.109164	0.185697	1.70092	0.888783	1
PWY-722	1.04528	-0.231526	1.19217	0.189669	0.999221	1
PWY-7221	12963.5	0.0819857	0.171516	2.79631	0.731353	1
PWY-7229	14352.7	0.0122731	0.168331	1.4753	0.915902	1
PWY-7254	3160.07	-0.359573	0.723491	2.34364	0.799836	1
PWY-7255	1.04528	-0.231526	1.19217	0.189669	0.999221	1
PWY-7315	1265.8	-0.311967	1.0792	1.39025	0.925377	1
PWY-7431	129.996	-1.17367	5.8355	-61.1119	1	1
PWY-7560	12545.9	0.0711634	0.185892	1.36527	0.928075	1
PWY-7616	1.04528	-0.231526	1.19217	0.189669	0.999221	1
PWY-7644	1.04528	-0.231526	1.19217	0.189669	0.999221	1
PWY0-1319	13469.1	0.0448782	0.186024	2.98606	0.702135	1
PWY0-1338	581.296	-0.768877	0.966448	2.04821	0.842434	1
PWY0-1533	848.354	-0.909789	1.11234	2.23472	0.815805	1
PWY0-1586	6643.91	0.0191175	0.230426	3.10574	0.683687	1
PWY0-162	12162.4	0.11216	0.209025	3.10633	0.683596	1
PWY0-321	753.486	-1.06391	1.31844	1.06094	0.957503	1
PWY1G-0	1.04528	-0.231526	1.19217	0.189669	0.999221	1
RIBOSYN2-PWY	11635.2	0.0556589	0.199195	1.72636	0.885562	1
RUMP-PWY	962.626	-1.34766	1.33241	2.92797	0.71109	1
THREOCAT-PWY	476.837	-1.28074	1.54963	2.44934	0.784104	1
TRNA-CHARGING-PWY	12835.3	0.0888432	0.182116	1.78386	0.87817	1
VALSYN-PWY	13469.7	0.198046	0.211177	2.9417	0.708974	1

### Sheet: TableS8B
Supplementary Table S8B. Differential abundance of bacterial predicted functional pathways in response to dietary change across guttural toads (Sclerophrys gutturalis) exposed to either of three faecal microbial transplant treatments (invasive faecal material, native faecal material or glycerol control) in Durban.
Predicted functional pathways	baseMean	log2FoldChange	lfcSE	stat	pvalue	padj
PWY-5028	220.125	5.86052	2.11245	735.864	8.6266e-157	3.35575e-154
P184-PWY	26.6531	0.141537	1.75226	667.72	4.67765e-142	9.09803e-140
PWY-6629	74.9468	0.709481	2.06085	649.599	3.86573e-138	5.01256e-136
METHYLGALLATE-DEGRADATION-PWY	87.9224	7.50369	2.17848	561.62	3.95496e-119	3.8462e-117
GALLATE-DEGRADATION-I-PWY	71.6492	7.19137	2.13742	485.142	1.28534e-102	9.99994e-101
LPSSYN-PWY	54.5386	4.65722	4.07791	111.286	2.19125e-22	1.42066e-20
PWY-3661	24.7199	2.92685	1.70258	70.7305	7.22069e-14	4.01264e-12
PWY-5941	6.49434	4.98053	1.56797	58.741	2.21193e-11	1.07555e-09
PWY-5655	4.4611	-4.2373	1.49172	57.9102	3.28247e-11	1.41876e-09
PWY-3801	7.46666	0.0811837	1.69576	54.2614	1.85191e-10	7.20394e-09
PWY-6339	17.1752	0.0783242	3.37091	52.7924	3.7101e-10	1.31203e-08
PWY-7098	6.30441	0.186026	1.53615	50.1404	1.2971e-09	4.20477e-08
PWY-6338	5.74499	0.190637	1.51628	49.293	1.93336e-09	5.37199e-08
PWY-7097	5.74499	0.190637	1.51628	49.293	1.93336e-09	5.37199e-08
P101-PWY	33.412	2.16326	1.7793	47.8005	3.90107e-09	1.01168e-07
PWY-5430	19.4909	-3.01308	1.86679	45.9308	9.38164e-09	2.28091e-07
PWY-6383	2.99667	-3.21909	1.3137	44.898	1.52184e-08	3.48234e-07
PWY-5183	11.1763	-5.60053	1.82344	43.8856	2.44343e-08	5.28053e-07
LIPASYN-PWY	12.4282	5.82298	1.77037	43.3662	3.11447e-08	6.37646e-07
PWY-1269	6892.79	1.01031	0.268764	42.6689	4.3124e-08	8.38761e-07
NAGLIPASYN-PWY	6872.32	1.01572	0.280825	42.4126	4.85978e-08	9.00217e-07
PWY-7007	2.71174	-2.64362	1.27673	42.2813	5.16656e-08	9.13541e-07
PWY-6210	2.57522	-3.2069	1.35128	41.3635	7.9228e-08	1.33999e-06
PWY-6944	16.6235	0.15389	1.70323	39.636	1.76825e-07	2.86604e-06
PWY1G-0	2.31933	-2.75036	1.22194	39.1824	2.18234e-07	3.39572e-06
PWY-6876	6.06459	-2.13003	1.51836	37.9048	3.94304e-07	5.89939e-06
PWY-7210	81.4088	2.41151	5.43902	37.6867	4.36152e-07	6.28382e-06
PWY-6992	2.12005	3.15067	1.18427	36.3117	8.22764e-07	1.14305e-05
GALLATE-DEGRADATION-II-PWY	29.1002	10.8241	1.96089	36.1459	8.88063e-07	1.19123e-05
PWY-7198	57.0684	1.45374	4.92492	35.6509	1.1154e-06	1.4463e-05
PWY-6467	6270.72	1.03058	0.327383	35.5352	1.1764e-06	1.47619e-05
CRNFORCAT-PWY	49.8018	-1.46531	1.96352	35.2762	1.32526e-06	1.61102e-05
PWY-7111	12084.5	0.0223136	0.158638	34.4682	1.92087e-06	2.2643e-05
PWY-5178	10.3773	-5.1451	1.86054	33.3886	3.15048e-06	3.60452e-05
PWY0-1277	12.3128	2.38802	1.68326	32.4483	4.84225e-06	5.23232e-05
THISYN-PWY	7996.43	0.621905	0.216866	32.4684	4.79803e-06	5.23232e-05
PWY-722	2.16279	-2.10746	1.2607	30.161	1.37107e-05	0.000144147
PWY-6969	9643.37	0.60911	0.222249	29.7536	1.64903e-05	0.000168809
HCAMHPDEG-PWY	6.49319	2.00417	1.50384	29.3045	2.02062e-05	0.000187094
PANTO-PWY	8180.89	0.467232	0.209408	29.3289	1.99843e-05	0.000187094
PWY-6505	16.2988	0.277977	1.85225	29.2531	2.06814e-05	0.000187094
PWY-6690	6.49319	2.00417	1.50384	29.3045	2.02062e-05	0.000187094
PWY-7196	8958.43	0.305271	0.166341	29.4502	1.8918e-05	0.000187094
PWY-6700	7389.08	0.606536	0.278846	28.2673	3.22712e-05	0.000285307
PWY-5265	129.966	-1.50177	7.11883	28.0832	3.50614e-05	0.00029883
PWY-5913	7574.47	0.470301	0.204643	28.0658	3.53372e-05	0.00029883
PWY-1622	2.99323	3.32031	1.45374	27.8378	3.91544e-05	0.000324065
POLYISOPRENSYN-PWY	8546.29	0.554574	0.202435	27.6971	4.17129e-05	0.000337378
PWY-5419	40.9783	1.22288	1.99191	27.6556	4.24975e-05	0.000337378
PWY-5654	15.0273	0.582816	1.83318	26.9768	5.764e-05	0.000448439
PWY-7376	195.829	2.02853	6.68015	26.8679	6.05217e-05	0.000461627
PWY-5647	14.2007	0.561345	1.82145	26.705	6.51034e-05	0.000487024
DENITRIFICATION-PWY	128.958	1.76644	1.91446	26.311	7.76595e-05	0.000569883
RIBOSYN2-PWY	9439.18	0.463368	0.18135	26.2696	7.91097e-05	0.000569883
TCA	8925.93	0.752323	0.252836	25.8913	9.3674e-05	0.000662531
ARGSYNBSUB-PWY	8753.06	0.296439	0.226901	24.8413	0.000149518	0.00103119
PWY-5420	42.5578	1.38783	2.01844	24.7784	0.00015375	0.00103119
PWY-7228	9054.46	0.456006	0.193735	24.7795	0.000153677	0.00103119
PWY-7391	3.35462	-2.0876	1.25495	24.7287	0.000157183	0.00103634
PWY-6703	6024.37	0.582684	0.35124	24.6551	0.000162402	0.00105291
AEROBACTINSYN-PWY	22.4877	8.40094	2.01467	24.4272	0.00017968	0.00112735
PANTOSYN-PWY	8648	0.365183	0.19175	24.4528	0.000177657	0.00112735
PWY-5695	10286.5	0.208244	0.17116	24.0569	0.000211712	0.00130723
PWY-6148	2.98259	-1.97573	1.26236	23.9295	0.000223989	0.00136143
PWY-7197	7415.33	0.583368	0.239586	23.7401	0.000243554	0.00145758
PWY-5484	9606.3	0.383724	0.194272	23.481	0.000273084	0.00160954
DHGLUCONATE-PYR-CAT-PWY	25.5546	-0.879987	1.98142	23.2683	0.000299938	0.00174143
PWY-6125	9180.9	0.35995	0.18074	23.2033	0.00030865	0.00176566
PWY-7431	81.1359	-1.08094	1.9571	23.1399	0.000317393	0.00178936
PWY-6147	7555.59	0.604543	0.23168	23.0625	0.000328411	0.00182503
PWY-5101	12463.2	0.0384784	0.19304	22.7688	0.000373705	0.00204748
PWY-7184	7619.93	0.568296	0.191418	22.6631	0.000391484	0.0021151
PWY-7539	7823.76	0.660424	0.242516	22.6193	0.000399077	0.00212659
PWY-5103	10673.7	0.0460001	0.198404	22.2617	0.000466883	0.00245429
PWY-7663	13644.9	0.226399	0.126785	22.2238	0.000474706	0.00246214
FAO-PWY	4570.19	2.21422	0.70148	22.132	0.000494194	0.00246463
P241-PWY	2.41243	-1.96353	1.18472	22.134	0.000493755	0.00246463
PWY0-1241	3349.72	2.45372	0.657315	22.1456	0.000491254	0.00246463
DENOVOPURINE2-PWY	9717.58	0.18908	0.155284	21.9635	0.000532029	0.00258994
PWY-5659	9635.9	0.289794	0.199693	21.9609	0.000532635	0.00258994
HEMESYN2-PWY	4923.46	1.61851	0.500959	21.9152	0.000543401	0.00260967
ARGSYN-PWY	8614.26	0.236409	0.200555	21.74	0.000586648	0.00275386
PWY0-162	10195	0.401624	0.186413	21.7364	0.000587584	0.00275386
PWY-841	9915.16	0.277442	0.176412	21.7008	0.000596802	0.00276376
ILEUSYN-PWY	11531.8	0.0553706	0.19599	21.6309	0.000615288	0.00276971
PWY-7400	8594.6	0.235169	0.19993	21.6155	0.000619448	0.00276971
VALSYN-PWY	11531.8	0.0553706	0.19599	21.6309	0.000615288	0.00276971
GLYCOCAT-PWY	9421.54	-0.251811	0.201433	21.549	0.000637703	0.00281894
P161-PWY	6436.11	0.211338	0.391963	20.4	0.0010511	0.00459411
GLUTORN-PWY	8304.36	0.282046	0.22073	20.3454	0.00107627	0.00465187
FASYN-ELONG-PWY	9915.82	0.476898	0.210591	19.9655	0.00126851	0.00536358
PWY-5104	11458.6	-0.074382	0.22211	19.9896	0.00125539	0.00536358
METHANOGENESIS-PWY	2.24468	-1.65006	1.16915	19.8298	0.00134505	0.00562606
PWY-5973	12942.5	0.15215	0.137472	19.7786	0.00137507	0.00569047
PWY-5747	1095.15	4.23861	1.55714	19.7398	0.00139828	0.0057256
PWY0-42	940.157	4.32827	1.72636	19.4717	0.00156952	0.00635983
BRANCHED-CHAIN-AA-SYN-PWY	11287.5	0.0780639	0.206699	19.4454	0.00158738	0.0063659
HEME-BIOSYNTHESIS-II	2932.89	1.91275	0.616927	19.3751	0.00163613	0.00649442
PWY-5918	4079.24	1.40419	0.441926	19.2938	0.0016943	0.00665742
FOLSYN-PWY	8929.78	0.293832	0.179141	19.0054	0.00191767	0.00745975
TRPSYN-PWY	8220.55	0.187543	0.241178	18.3851	0.00250057	0.0096309
PWY-6641	1.37704	2.05529	1.14083	18.27	0.00262635	0.0100162
PWY-3001	10978.2	0.0604406	0.182532	18.0926	0.00283259	0.0106978
GLYCOLYSIS	10857.8	0.260749	0.170497	17.9846	0.00296577	0.0110931
PWY-6737	9233.85	-0.329811	0.218618	17.8861	0.00309264	0.0113988
SUCSYN-PWY	144.197	4.85579	2.16498	17.8759	0.00310609	0.0113988
GLYCOGENSYNTH-PWY	9391.28	-0.075519	0.200228	17.8357	0.00315957	0.0114867
DTDPRHAMSYN-PWY	9376.01	0.192219	0.219139	17.7637	0.00325755	0.0116256
PWY-6612	8168.88	0.338356	0.204773	17.7762	0.00324035	0.0116256
PWY-6167	1.73794	1.19668	1.25313	17.6412	0.00343132	0.0121344
DAPLYSINESYN-PWY	8574	0.344208	0.191998	17.4099	0.00378464	0.0132633
PWY-5198	2.08619	-1.70261	1.16168	17.2713	0.00401293	0.0139377
PWY-7347	51.2309	3.32798	2.01478	17.1568	0.00421181	0.0144991
PWY0-1296	6187.45	0.016245	0.313383	17.1035	0.00430764	0.0146989
AST-PWY	1544.18	2.92404	1.07587	16.9336	0.00462739	0.0156526
PWY-6895	5968.69	0.763048	0.261354	16.735	0.0050308	0.0168705
PWY-5189	6303.16	0.892205	0.310991	16.6384	0.00523916	0.0174191
PWY-6906	38.5324	-5.17716	2.11921	16.5129	0.00552262	0.0182059
PWY-7328	3233.62	1.25323	0.504184	16.4517	0.00566615	0.0185221
PWY-5188	6657.03	0.841352	0.294027	16.4014	0.00578672	0.0186694
PWY0-1297	5685.35	0.0692976	0.354901	16.393	0.00580719	0.0186694
PWY0-1298	5767.88	-0.0551628	0.345824	16.3542	0.00590228	0.0188196
PWY-6317	7503.42	0.192115	0.240854	16.1286	0.00648647	0.0205141
PWY-3781	7759	1.49416	0.619809	16.0344	0.00674656	0.0211646
HISTSYN-PWY	9522.47	-0.0686995	0.193406	15.8379	0.00732257	0.0227878
PWY-1541	1.51986	1.28045	1.12088	15.7756	0.00751473	0.0232002
PWY-5855	2985.29	2.22825	0.721391	15.6873	0.00779579	0.0233274
PWY-5856	2985.29	2.22825	0.721391	15.6873	0.00779579	0.0233274
PWY-5857	2985.29	2.22825	0.721391	15.6873	0.00779579	0.0233274
PWY-6708	2985.29	2.22825	0.721391	15.6873	0.00779579	0.0233274
PWY-7211	7312.36	0.596512	0.203817	15.6663	0.00786416	0.0233524
PWY-6897	8816.8	0.394542	0.203391	15.5641	0.00820534	0.0241809
PWY-6165	1.41452	0.177519	1.21647	15.4419	0.00863185	0.0252465
COMPLETE-ARO-PWY	10958.3	0.0447235	0.172027	15.3185	0.00908487	0.0263732
ARO-PWY	10495.4	0.0339067	0.170973	15.2547	0.00932768	0.0268775
PWY0-166	8104.45	0.371679	0.16548	15.0938	0.00996914	0.0285147
UBISYN-PWY	2884.67	2.1768	0.724268	14.9727	0.0104795	0.0297557
PWY-7200	6723.61	0.329064	0.208052	14.8953	0.0108194	0.0304982
PWY-5392	1.40079	1.69069	1.13151	14.6949	0.0117485	0.0324592
PWY-622	8.32095	-4.06177	1.51596	14.6914	0.0117654	0.0324592
PYRIDNUCSYN-PWY	8456.08	0.164716	0.245611	14.7136	0.011659	0.0324592
GLYOXYLATE-BYPASS	2318.98	2.14984	0.867971	14.6202	0.0121147	0.0331874
PWY-5531	76.228	-1.8387	2.13961	14.5175	0.0126359	0.0341344
PWY-7159	76.228	-1.8387	2.13961	14.5175	0.0126359	0.0341344
HISDEG-PWY	4908.21	0.681608	0.408686	14.2616	0.0140302	0.0376397
P124-PWY	1433.09	1.50379	1.19485	14.1547	0.0146562	0.0390496
THRESYN-PWY	10874.5	0.0412787	0.185057	14.0818	0.0150978	0.0399527
PWY-7220	11900.5	-0.182153	0.193303	13.9751	0.0157682	0.0411668
PWY-7222	11900.5	-0.182153	0.193303	13.9751	0.0157682	0.0411668
PWY-7187	7799.23	0.288755	0.159602	13.8891	0.0163296	0.0423482
PWY-5505	4468.03	-0.21506	0.372639	13.8587	0.0165326	0.0425907
OANTIGEN-PWY	7947.15	0.383268	0.238033	13.759	0.0172148	0.0440564
PWY-6608	4573.77	0.896511	0.468434	13.6865	0.0177287	0.045075
PWY-5651	112.034	2.20606	2.10071	13.6282	0.0181521	0.0458518
P122-PWY	1183.17	1.48152	1.19453	13.5953	0.0183948	0.0461649
GLYCOLYSIS-E-D	5901.83	0.594977	0.298212	13.5525	0.0187162	0.0466705
LACTOSECAT-PWY	223.042	-0.758615	7.12083	13.4773	0.0192941	0.0476189
PPGPPMET-PWY	3872.29	2.43548	0.878103	13.4712	0.0193413	0.0476189
PWY4FS-7	10321.9	0.230025	0.193806	13.2065	0.0215182	0.0523162
PWY4FS-8	10321.9	0.230025	0.193806	13.2065	0.0215182	0.0523162
PWY-5415	51.384	3.60147	2.11707	13.1136	0.0223368	0.0539689
PWY-6174	3.59875	1.38743	1.2964	13.0972	0.0224848	0.0539913
PWY-2942	11695.8	0.0802522	0.154784	13.016	0.023229	0.0554361
PWY-6121	11193.9	0.00647127	0.190881	12.9004	0.0243302	0.05771
UDPNAGSYN-PWY	7970.09	0.450545	0.289019	12.7992	0.025335	0.0597292
SO4ASSIM-PWY	3700.43	1.58736	0.599849	12.768	0.025653	0.0601145
METHGLYUT-PWY	258.983	-1.88895	2.00398	12.6014	0.0274151	0.0631033
P261-PWY	1.94838	-1.10316	1.16564	12.6124	0.0272945	0.0631033
PWY-7527	23.4831	-6.06453	3.58645	12.6189	0.0272242	0.0631033
NADSYN-PWY	169.015	2.06044	2.16332	12.5566	0.0279074	0.0638586
SER-GLYSYN-PWY	10251.3	0.0150596	0.190065	12.5078	0.0284549	0.0647307
PWY-6654	3.71528	1.44421	1.32091	12.414	0.029535	0.0667971
1CMET2-PWY	9414.46	0.171993	0.138099	12.3917	0.0297973	0.0670009
FERMENTATION-PWY	7077.66	0.387491	0.238696	12.3278	0.0305624	0.0683264
PWY-6163	10439.2	0.026537	0.174385	12.3051	0.0308387	0.06855
TCA-GLYOX-BYPASS	3194.26	1.93673	0.827902	12.2599	0.0313952	0.0693906
PWY-6892	6983.43	0.351226	0.247377	12.2224	0.0318643	0.0700296
PWY-5180	63.7894	4.4192	2.15694	12.1741	0.0324784	0.0705816
PWY-5182	63.7894	4.4192	2.15694	12.1741	0.0324784	0.0705816
PYRIDOXSYN-PWY	4235.76	0.656817	0.445941	12.1598	0.0326632	0.0705888
GLUCONEO-PWY	10280.7	0.242831	0.145676	12.0532	0.0340661	0.0732139
PRPP-PWY	7035.56	0.433746	0.232411	12.034	0.0343251	0.0733651
PWY-6609	10300.2	-0.008407	0.210113	11.9979	0.0348164	0.0740086
PWY0-41	30.1055	-0.387593	4.31365	11.972	0.0351733	0.074361
GLUCOSE1PMETAB-PWY	2356.38	1.72334	0.764421	11.8896	0.0363317	0.0763948
PWY-5088	19.2557	1.54137	1.86872	11.7871	0.0378249	0.0786838
PWY-5097	11268.7	0.146898	0.160402	11.7999	0.0376347	0.0786838
LEU-DEG2-PWY	1530.67	2.97767	1.34321	11.692	0.0392606	0.081236
PWY-6122	10979.2	-0.0372306	0.202937	11.6368	0.0401179	0.0821361
PWY-6277	10979.2	-0.0372306	0.202937	11.6368	0.0401179	0.0821361
PWY-7208	12134	0.0807087	0.18143	11.5459	0.0415692	0.084662
PWY-6123	10437.5	0.0011498	0.195196	11.5019	0.0422883	0.0856778
TEICHOICACID-PWY	1144.27	-2.05166	0.838498	11.3724	0.0444771	0.0896456
PWY0-1479	3383.06	1.40787	0.585416	11.2961	0.0458154	0.0918671
ANAGLYCOLYSIS-PWY	12176.1	-0.0330184	0.168394	11.0502	0.0503936	0.100529
CALVIN-PWY	12091.3	0.114585	0.161082	11.0174	0.0510362	0.101291
HSERMETANA-PWY	5560.49	0.837275	0.349844	10.9654	0.0520705	0.102819
PWY-7254	3289.91	0.386543	0.591342	10.8416	0.0546135	0.107296
PENTOSE-P-PWY	6442.31	0.0894479	0.281643	10.8198	0.0550719	0.107653
PWY-5100	9933.1	-0.753833	0.282824	10.6424	0.0589501	0.114088
PWY-7286	2.81406	1.05193	1.21483	10.6515	0.0587437	0.114088
PWY-7094	1461.06	1.67293	1.53831	10.574	0.0605109	0.116528
ARGORNPROST-PWY	802.261	0.0712983	0.731262	10.509	0.0620327	0.11887
PWY-6350	2.75622	0.7391	1.20168	10.4863	0.0625725	0.119317
PWY-5910	398.711	-0.514143	7.08399	10.2659	0.0680428	0.128489
PWY-6349	2.70637	0.947979	1.19646	10.2762	0.0677766	0.128489
KETOGLUCONMET-PWY	49.6359	6.11577	2.07142	10.0527	0.0737563	0.138605
PWY-5345	4860.83	1.0692	0.454762	10.0053	0.0750857	0.140425
PWY-5667	11796.3	0.257774	0.172627	9.92004	0.0775328	0.142265
PWY-6891	3408.6	1.23159	0.562415	9.95619	0.0764862	0.142265
PWY0-1319	11796.3	0.257774	0.172627	9.92004	0.0775328	0.142265
PWY0-1586	6770.29	0.487651	0.342428	9.92772	0.0773093	0.142265
PHOSLIPSYN-PWY	11113.9	0.211106	0.173434	9.83574	0.0800255	0.14615
P221-PWY	653.148	0.856404	1.97346	9.76695	0.0821146	0.149264
SALVADEHYPOX-PWY	2929.89	-0.0190857	0.966146	9.62859	0.0864696	0.15645
TRNA-CHARGING-PWY	10868	0.147575	0.177518	9.58769	0.0877974	0.158117
PWY-7234	4349.89	0.935147	0.5174	9.32584	0.0967521	0.17344
REDCITCYC	4560.55	0.542058	0.521018	9.23069	0.100209	0.178813
NONMEVIPP-PWY	10283.9	0.114679	0.195407	9.01157	0.108604	0.192031
PWY-7560	10283.9	0.114679	0.195407	9.01157	0.108604	0.192031
PWY-6126	11992.6	0.0511906	0.175065	8.86547	0.114552	0.201632
METH-ACETATE-PWY	119.16	-2.37388	2.04715	8.83511	0.115825	0.202044
TYRFUMCAT-PWY	777.61	0.248587	1.25624	8.84485	0.115415	0.202044
COA-PWY	10354.4	0.149394	0.186492	8.79961	0.117329	0.203067
PWY-922	310.463	-0.507876	7.08577	8.79664	0.117455	0.203067
PWY-621	5865.98	-0.30764	0.440613	8.7713	0.118541	0.204038
BIOTIN-BIOSYNTHESIS-PWY	5667.32	0.787089	0.427966	8.75138	0.119401	0.204613
GLYCOLYSIS-TCA-GLYOX-BYPASS	3776.35	0.660602	0.650293	8.66543	0.123177	0.210157
SULFATE-CYS-PWY	5227.1	0.919148	0.422258	8.60394	0.125943	0.213938
PWY-5154	6891.61	0.293891	0.263514	8.47489	0.131933	0.223139
PWY-7229	12483.1	0.0944511	0.172669	8.20191	0.145454	0.244941
P108-PWY	6396.23	0.500157	0.775009	8.16006	0.147632	0.246476
PWY-4984	1738.07	0.117078	0.79731	8.16208	0.147527	0.246476
P105-PWY	5189.4	1.07285	0.58553	8.1083	0.150367	0.24997
PWY-7219	12508.8	0.198177	0.18543	8.04593	0.153723	0.25446
PWY-6572	489.866	-2.28126	1.45641	7.87574	0.163218	0.269034
PWY-7221	10963.8	0.0989388	0.17685	7.86012	0.164115	0.26937
PWY0-1261	7677.12	0.0401483	0.256852	7.77324	0.169184	0.276523
PWY-6519	5488	0.860237	0.482858	7.75324	0.17037	0.277296
FASYN-INITIAL-PWY	4940.56	1.10487	0.620029	7.68931	0.17421	0.281339
PWY-7446	25.8927	2.96517	1.71856	7.68782	0.1743	0.281339
P23-PWY	4799.79	0.398312	0.41504	7.57508	0.181261	0.291366
PEPTIDOGLYCANSYN-PWY	10773.2	0.11977	0.188453	7.29682	0.199484	0.316732
PWY-5384	2588.84	1.11685	0.771179	7.30705	0.198787	0.316732
PWY-6385	10717.6	0.128815	0.188922	7.30903	0.198653	0.316732
PWY-5989	5562.7	1.02791	0.591807	7.26802	0.201458	0.317277
PWY-6386	10773.9	0.132759	0.189728	7.27106	0.201249	0.317277
PROTOCATECHUATE-ORTHO-CLEAVAGE-PWY	1375.97	0.226239	1.24235	7.21598	0.205067	0.321657
P4-PWY	6828.66	0.278448	0.267694	7.14473	0.210097	0.328224
PWY0-781	6236.29	0.400059	0.308223	7.09351	0.213778	0.332639
NAD-BIOSYNTHESIS-II	1510.99	0.0230553	0.938765	7.05726	0.216416	0.335402
PWY-6387	10883.2	0.107286	0.189134	7.03821	0.217814	0.336229
PWY-2941	2956.72	-0.558628	0.763515	6.97051	0.222843	0.342631
FUCCAT-PWY	905.277	-1.73981	0.978078	6.93516	0.225507	0.344009
PWY-5686	12017.3	0.169525	0.178213	6.94256	0.224947	0.344009
PWY-6282	5498.66	0.966592	0.587533	6.87877	0.229814	0.349209
PWY-181	415.996	1.55242	2.16174	6.81219	0.234987	0.35568
PYRIDNUCSAL-PWY	6436.24	-0.42519	0.248606	6.78758	0.236923	0.357222
PWY-5705	263.854	-0.332582	1.42779	6.72865	0.241616	0.36289
NONOXIPENT-PWY	15018.2	-0.0249563	0.19281	6.66341	0.246901	0.367986
P42-PWY	10177.5	0.118302	0.383122	6.67194	0.246204	0.367986
PWY-7664	5913.06	0.881123	0.548334	6.60951	0.251339	0.371913
PWYG-321	5743.83	0.589382	0.527868	6.60819	0.251448	0.371913
PWY-7090	174.21	-1.91644	1.57921	6.47321	0.262856	0.387314
CATECHOL-ORTHO-CLEAVAGE-PWY	859.801	0.243131	1.29321	6.26061	0.28168	0.41193
PWY-6151	5824.94	0.0384636	0.317032	6.27186	0.280657	0.41193
PWY-5417	932.87	0.221389	1.28981	6.18714	0.288433	0.418658
PWY-5431	932.87	0.221389	1.28981	6.18714	0.288433	0.418658
PWY0-1061	5178.4	0.973422	0.613803	6.04489	0.301875	0.436541
CODH-PWY	19.9585	-2.12672	1.86715	5.80832	0.325319	0.466971
PWY-6353	3637.03	0.133974	0.899941	5.80984	0.325164	0.466971
PWY-6141	1.24014	0.494769	1.14219	5.53195	0.354456	0.506924
PWY-7199	6980.14	-0.0548485	0.284439	5.429	0.365794	0.521223
PWY-7255	1.5098	-0.00579591	1.10178	5.40454	0.368527	0.523201
PWY-1861	1931.31	-1.21857	1.01803	5.39061	0.37009	0.523509
PWY-5532	37.0144	-2.22698	2.00714	5.3443	0.375321	0.528985
MET-SAM-PWY	6088.01	0.389584	0.414415	5.21681	0.389998	0.545717
PWY-6396	230.704	-0.715643	1.63383	5.22302	0.389274	0.545717
PWY-6182	808.578	-0.346137	1.36366	5.18129	0.394159	0.549562
HOMOSER-METSYN-PWY	4548.14	0.422219	0.486718	5.14532	0.398405	0.553498
P441-PWY	5116.23	-0.599414	0.437067	4.99798	0.416127	0.576061
PWY-5347	6800.85	0.258159	0.347469	4.84224	0.435436	0.600655
PWY0-845	4072.54	-0.333619	0.321837	4.79528	0.441372	0.606691
PWY0-862	5660.27	0.785015	0.565568	4.776	0.443825	0.607915
PWY-5304	511.87	0.52681	1.20173	4.54462	0.473935	0.64688
GLCMANNANAUT-PWY	3280.55	-0.81336	0.591983	4.49433	0.480643	0.652811
GLUCARDEG-PWY	879.961	-0.158222	1.12241	4.48691	0.481637	0.652811
RUMP-PWY	1219.49	-1.18901	0.988682	4.45742	0.4856	0.655898
ASPASN-PWY	8252.35	-0.194096	0.270874	4.42893	0.489448	0.658807
PWY-6185	782.492	-0.412915	1.36377	4.32431	0.503728	0.67569
PWY-5741	93.0913	0.128941	1.99768	4.24164	0.515176	0.688672
P125-PWY	180.21	-0.284612	1.61387	4.16172	0.526375	0.700326
PWY-5181	906.497	-0.418629	1.34985	4.15378	0.527495	0.700326
P164-PWY	2572.38	-0.392652	1.01497	4.0829	0.537543	0.711239
GLUCUROCAT-PWY	2969.16	-0.562278	0.808989	4.06103	0.540664	0.712943
3-HYDROXYPHENYLACETATE-DEGRADATION-PWY	744.959	-0.727558	1.32157	4.02615	0.545658	0.717098
PWY-6507	3437.68	-1.11941	0.753356	3.86563	0.568919	0.74515
PWY-7315	1532.03	0.287584	1.13415	3.74525	0.586645	0.765788
PWY-7371	998.034	1.6359	1.16364	3.68545	0.59553	0.774787
GALACTARDEG-PWY	760.608	-0.258292	1.21397	3.57336	0.612317	0.791333
GLUCARGALACTSUPER-PWY	760.608	-0.258292	1.21397	3.57336	0.612317	0.791333
P281-PWY	654.157	-0.46128	1.36073	3.54534	0.616539	0.792933
PWY-7456	1773.18	-0.950849	1.26861	3.53809	0.617632	0.792933
GALACTUROCAT-PWY	3968.97	-0.94831	0.755768	3.44494	0.631734	0.80593
PWY0-1415	1590.95	-0.342176	0.635326	3.44386	0.631898	0.80593
ORNDEG-PWY	1016.54	-0.234836	1.23891	3.36347	0.64414	0.815648
PWY-7323	6381.9	0.0216644	0.671018	3.33881	0.647905	0.815648
PWY-7332	1061.35	-2.17758	1.45387	3.37672	0.642118	0.815648
PWY490-3	704.585	-0.997937	1.21732	3.346	0.646806	0.815648
PWY-6263	1983.76	1.18843	1.05549	3.22504	0.665336	0.83489
ARGDEG-PWY	1099.65	-0.0959227	1.18665	3.16771	0.674147	0.840523
ORNARGDEG-PWY	1099.65	-0.0959227	1.18665	3.16771	0.674147	0.840523
P381-PWY	67.1654	4.18364	2.31319	3.13953	0.678485	0.843229
PWY-7374	882.984	1.4851	1.21122	3.12305	0.681022	0.843687
PWY-6545	3312.41	-0.368196	0.64397	3.09384	0.685522	0.846565
PWY-5838	2586.43	-0.4712	0.590593	3.05344	0.691747	0.851549
FUC-RHAMCAT-PWY	1183.73	-1.50565	1.04771	2.95944	0.706238	0.852362
PWY-5509	6106.17	0.0849311	0.355788	2.97177	0.704338	0.852362
PWY-5920	1207.84	-0.361474	0.877834	2.94967	0.707745	0.852362
PWY-6071	832.589	-0.578552	1.35903	2.96484	0.705407	0.852362
PWY-6269	6112.12	0.0814727	0.356191	3.01387	0.697847	0.852362
PWY0-321	933.964	-0.446316	1.3454	2.97042	0.704546	0.852362
RHAMCAT-PWY	2083.78	-1.35918	0.953636	2.96223	0.705809	0.852362
PWY-5897	2444.33	-0.497099	0.610319	2.87135	0.719811	0.858916
PWY-5898	2444.33	-0.497099	0.610319	2.87135	0.719811	0.858916
PWY-5899	2444.33	-0.497099	0.610319	2.87135	0.719811	0.858916
COBALSYN-PWY	6292.59	0.0678703	0.345663	2.81362	0.728693	0.866855
PWY-5840	2560.82	-0.452747	0.589649	2.75693	0.737399	0.87423
PWY-6562	1092.04	0.224621	1.11573	2.74396	0.739388	0.87423
P162-PWY	1032.6	1.08148	1.50474	2.63787	0.755604	0.875112
POLYAMINSYN3-PWY	975.855	-0.82075	1.05815	2.71304	0.744124	0.875112
PWY-5837	1386.35	-0.554166	0.772473	2.63605	0.755881	0.875112
PWY-5861	2059.41	-0.578491	0.651007	2.66813	0.750988	0.875112
PWY-7003	2888.2	-0.981396	1.09231	2.66237	0.751867	0.875112
PWY-7616	1.21377	-0.846274	1.1066	2.66153	0.751996	0.875112
PWY0-1338	720.937	-0.516569	1.09349	2.64909	0.753893	0.875112
GALACT-GLUCUROCAT-PWY	2746.01	-0.65337	0.811042	2.58582	0.763518	0.879471
PWY-5177	1668.5	1.2474	1.07144	2.58154	0.764168	0.879471
GLYCOL-GLYOXDEG-PWY	870.357	-0.726626	1.0469	2.52286	0.773048	0.884458
PWY-5863	1521.67	-0.571831	0.75375	2.526	0.772575	0.884458
PWY-6471	2272.64	-1.16523	1.23432	2.44786	0.784327	0.894731
ANAEROFRUCAT-PWY	8352.66	-0.0350998	0.213586	2.39636	0.792017	0.896597
ECASYN-PWY	1003.32	-0.145063	1.19266	2.41786	0.788811	0.896597
PWY-5121	9609.23	-0.189684	0.273128	2.39057	0.792878	0.896597
PWY-6478	423.945	-0.0608108	1.32112	2.31343	0.804293	0.906869
PWY0-1533	988.646	-0.358906	1.15289	2.2668	0.81113	0.911936
ENTBACSYN-PWY	1849.4	-0.91371	1.04831	2.24803	0.813869	0.912378
ALL-CHORISMATE-PWY	2250.03	-0.518446	0.983117	2.23143	0.816284	0.912455
P461-PWY	2380.63	-0.663799	0.951364	2.20174	0.820585	0.914635
PWY-6588	4243.8	-0.540883	0.912202	2.11353	0.833223	0.926068
PWY-6749	667.45	-1.05277	1.26844	2.08753	0.836906	0.927511
KDO-NAGLIPASYN-PWY	2530.31	-0.485441	0.994116	1.8961	0.863327	0.938151
PWY-5022	1741.97	-0.177819	0.902395	1.91836	0.860322	0.938151
PWY-5845	2067.7	-0.619901	0.987335	1.87767	0.8658	0.938151
PWY-5850	2067.7	-0.619901	0.987335	1.87767	0.8658	0.938151
PWY-5860	1616.58	-0.696509	1.01828	1.88216	0.865198	0.938151
PWY-5862	1616.58	-0.696509	1.01828	1.88216	0.865198	0.938151
PWY-5896	2067.7	-0.619901	0.987335	1.87767	0.8658	0.938151
PWY-7242	5605.17	-0.746601	0.803581	1.96459	0.854022	0.938151
POLYAMSYN-PWY	2063.23	-0.114942	0.8001	1.8504	0.869434	0.939472
THREOCAT-PWY	564.501	0.218628	1.75805	1.73252	0.884778	0.953403
COLANSYN-PWY	5573.04	-0.284915	0.723404	1.66133	0.893736	0.960395
PWY-6901	5713.51	-0.584716	0.687608	1.61853	0.898999	0.96339
HEXITOLDEGSUPER-PWY	1669.08	-1.10389	1.36873	1.58808	0.902687	0.964684
PWY-5005	178.44	-0.211422	2.00338	1.55663	0.906444	0.966045
P562-PWY	168.267	0.669496	1.87642	1.50812	0.91213	0.96945
P163-PWY	1908.09	-0.0202606	1.03803	1.44165	0.919703	0.974835
ARG+POLYAMINE-SYN	3180.44	-0.158364	0.745544	1.3391	0.930857	0.983977
CENTFERM-PWY	2437.9	-0.428608	0.802669	1.28399	0.93657	0.987333
PWY-6590	2898.53	-0.448344	0.779143	1.18541	0.946269	0.994861
PWY-6628	6889.89	-0.174185	0.706855	1.09703	0.954366	0.995434
PWY-6630	6775.2	-0.210583	0.704678	1.06622	0.95705	0.995434
PWY-7377	1983.16	0.204134	0.845767	1.10179	0.953945	0.995434
PWY-7392	5064.94	-0.159356	0.778498	1.0756	0.956241	0.995434
PWY-6713	1.08835	0.0991336	1.1483	1.02541	0.960491	0.996349
PWY-5507	240.395	0.0934511	2.07805	0.982196	0.963989	0.997318
GOLPDLCAT-PWY	106.217	-2.23503	5.04638	-55.7318	1	1
P341-PWY	134.805	-2.41096	6.25311	-61.1508	1	1
PWY-4361	24.1104	-0.880311	4.01191	-45.0109	1	1
PWY-5676	2010.97	-0.63276	1.25788	0.900172	0.970209	1
PWY-5677	1067.95	-0.301132	1.01567	0.542745	0.990474	1
PWY-5971	3583.47	-5.19512	7.0699	-90.4326	1	1
PWY-6470	403.098	-2.48837	7.09291	-30.3189	1	1
PWY-6728	205.075	-1.35926	5.69002	-60.5597	1	1
PWY-7013	322.61	-2.88552	6.21838	-61.5474	1	1
PWY-7237	736.654	-0.0312544	1.16868	0.714837	0.982144	1
PWY-7373	1.0246	0.0976955	1.14265	0.195007	0.999167	1
PWY-7644	1.05634	0.0963417	1.14487	0.378903	0.995891	1
VALDEG-PWY	1.0246	0.0976955	1.14265	0.195007	0.999167	1
